# 3DFAACTS-SNP: Using regulatory T cell-specific epigenomics data to uncover candidate mechanisms of Type-1 Diabetes (T1D) risk

**DOI:** 10.1101/2020.09.04.279554

**Authors:** Ning Liu, Timothy Sadlon, Ying Ying Wong, Stephen Pederson, James Breen, Simon C Barry

## Abstract

**Background:** Genome-wide association and fine-mapping studies have enabled the discovery of single nucleotide polymorphisms (SNPs) and other variants that are significantly associated with many autoimmune diseases including type 1 diabetes (T1D). However, many of the SNPs lie in non-coding regions, limiting the identification of mechanisms that contribute to autoimmune disease progression.

**Methods:** Autoimmunity results from a failure of immune tolerance, suggesting that regulatory T cells (Treg) are likely a significant point of impact for this genetic risk, as Treg are critical for immune tolerance. Focusing on T1D as a model of defective function of Treg in autoimmunity, we designed a SNPs filtering workflow called 3 Dimensional Functional Annotation of Accessible Cell Type Specific SNPs (3DFAACTS-SNP) that utilises overlapping profiles of Treg-specific epigenomic data (ATAC-seq, Hi-C and FOXP3-ChIP) to identify regulatory elements potentially driving the effect of variants associated with T1D, and the gene(s) that they control.

**Results:** Using 3DFAACTS-SNP we identified 36 SNPs with plausible Treg-specific mechanisms of action contributing to T1D from 1,228 T1D fine-mapped variants, identifying 119 novel interacting regions resulting in the identification of 51 candidate target genes. We further demonstrated the utility of the workflow by applying it to three other fine-mapped/meta-analysed SNP autoimmune datasets, identifying 17 Treg-centric candidate variants and 35 interacting genes. Finally, we demonstrate the broad utility of 3DFAACTS-SNP for functional annotation of any genetic variation using all common (>10% allele frequency) variants from the Genome Aggregation Database (gnomAD). We identified 7,900 candidate variants and 3,245 candidate target genes, generating a list of potential sites for future T1D or autoimmune research.

**Conclusions:** We demonstrate that it is possible to further prioritise variants that contribute to T1D based on regulatory function and illustrate the power of using cell type specific multi-omics datasets to determine disease mechanisms. The 3DFAACTS-SNP workflow can be customised to any cell type for which the individual datasets for functional annotation have been generated, giving broad applicability and utility.
