## Additional File 3 for "3DFAACTS-SNP: Using regulatory T cell-specific epigenomics data to uncover candidate mechanisms of Type-1 Diabetes (T1D) risk"

### Sheet: T1D 3DFAACT-SNPs
Chr	Position	SNP id	MAF	Nearest Loci	Distance to Loci	Located within	GTEx eGenes	Tregs eGenes	Interaction count	Interacting Genes	Mean Distance to Interactinge Genes
chr2	204700689	rs12990970	0.4308	CTLA4	31822	TssAFlnk_chmm_21926	CTLA4		12	TLK1,NBEAL1,CD28	11106502
	204732714	rs231775	0.379982		203	TssAFlnk_chmm_21934			3	KIAA2012,ICOS	869792
	204738919	rs3087243	0.452219		236	EnhG_chmm_6792			4	ABI2,IQCA1	16467949
chr3	46327588	rs11718385	0.471908	CCR3	19391	Enh_chmm_34046	CCR2,LIMD1,FYCO1,CCR1,LRRC2,CCR3,TDGF1	CCR3	2
	46391390	rs6441972	0.307552	CCR2	3845	TssAFlnk_chmm_22951	CCR2,CCR1		1
	46401032	rs3138042	0.307478		1381	Enh_chmm_34055			4	MLH1,LRRFIP2,CCR2	6159405
	46411661	rs2856758	0.159659	CCR5	28	Enh_chmm_34058	CCRL2,LIMD1,CCR1,RTP3,LRRC2,CXCR6,ALS2CL,CCR3,TDGF1,LRRC2-AS1,LINC02009		6	CCR3,TIPARP,KLHL24	82341919
	46412259	rs1799988	0.443205		626	TssAFlnk_chmm_22955	CCR2,RP11-24F11.2		5	CCR3,TIPARP,KLHL24	82341720
chr5	35852311	rs6890853	0.281758	IL7R	4666	TssAFlnk_chmm_25636	LMBRD2,IL7R		2	SPEF2	37598
chr6	90948476	rs62408222	0.348104	BACH2	58151	Enh_chmm_42603	BACH2	BACH2	2
	90983850	rs905671	0.351415		22777	Enh_chmm_42608,TEnh_3617			3	ZNF292,ANKRD6,LYRM2	1428706
	90984035	rs943689	0.351281		22592				2	ANKRD6,LYRM2	638022
	90995980	rs614120	0.386003		10647	TssAFlnk_chmm_28245,TEnh_3620			7	BACH2,AFG1L	8815382
chr7	50462418	rs10216316	0.197656	IKZF1	10380	EnhG_chmm_9215	FIGNL1		4	IKZF1,GRB10	102861
	50462498	rs10215297	0.197696		10300				4	IKZF1,GRB10	102781
	50465206	rs55981617	0.197656		7592	EnhG_chmm_9216			7	DPY19L2P3,IKZF1,DDC,CNOT4	21074594
	50465654	rs12670555	0.484923		7144			FIGNL1	6	DPY19L2P3,IKZF1,DDC,CNOT4	21074325
chr10	6088743	rs12722508	0.111237	IL2RA	15590	TssAFlnk_chmm_84			7	IL2RA,PFKFB3,HECTD2-AS1	43543255
	6094697	rs61839660	0.1019		9636	TssAFlnk_chmm_87			1	SFMBT2	1105889
	6096667	rs12722496	0.113348		7666	TEnh_449			9	IL2RA,RBM17,PFKFB3,LINC02649,PPA1,BORCS7-ASMT	37607947
	6107534	rs11597367	0.247191		3201	Enh_chmm_177	IL2RA,PFKFB3		8	IL15RA,IL2RA,SFMBT2	238008
chr12	9910720	rs3176793	0.182619	CD69	2777	TssA_chmm_1830	CLEC2D,CLECL1,DDX12P,RP11-599J14.2		2	CD69	2777
	9912182	rs2160086	0.458755		1315		CLEC2B,KLRB1,CLEC1B,CLEC12A,CLECL1,RP11-726G1.1,DDX12P,RP11-705C15.2,CLEC12B,RP11-599J14.2		5	CLEC2D,CD69,CLEC2A	40613
	9912730	rs3176789	0.283519		767		CLEC2D,CD69,CLEC2B,RP11-22B23.1,KLRF1,CLECL1,CLEC12B,RP11-599J14.2		12	CLEC2D,CD69,CLEC2A	40284
	9916640	rs3136559	0.275518		3143	Enh_chmm_5307	CLEC2D,CD69,CLEC2B,RP11-22B23.1,CLECL1,CLEC12B,RP11-599J14.2		3	CD69,YBX3	469090
	9925758	rs1029992	0.275447		12261	Enh_chmm_5309	CLEC2D,CD69,CLEC2B,RP11-22B23.1,KLRF1,CLEC12A,CLECL1,CLEC12B,RP11-599J14.2		3	CHD4,BORCS5	2896734
	9926064	rs1029991	0.275429		12567				2	CHD4	3209513
	9926397	rs1029990	0.275465		12900	Enh_chmm_5309,TEnh_925	CLEC2D,CD69,CLEC2B,RP11-22B23.1,KLRF1,CLECL1,CLEC12B,RP11-599J14.2		4	CHD4,CLEC2D	1642046
	9926624	rs10844749	0.275514		13127	Enh_chmm_5309	CLEC2D,CD69,CLEC2B,RP11-22B23.1,KLRF1,CLEC12A,CLECL1,CLEC12B,RP11-599J14.2		4	CHD4,CLEC2D	1642273
	9926784	rs1540356	0.275451		13287				4	CHD4,CLEC2D	1642433
chr15	38903672	rs16967112	0.192889	RASGRP1	46665	Enh_chmm_11184,TEnh_1412	FAM98B,RASGRP1,RP11-102L12.2,RP11-275I4.2		8	RASGRP1,CHP1,DNAAF4-CCPG1,ZNF592	21417872
	38903884	rs56249992	0.192214		46877	Enh_chmm_11184	RASGRP1,RP11-102L12.2,RP11-275I4.2		7	RASGRP1,CHP1,DNAAF4-CCPG1	9038376
chr16	11188949	rs71136618	0.321287	CLEC16A	87097	Enh_chmm_13110			3	RMI2	154557
chr17	38755665	rs11656173	0.355942	SMARCE1	28311	TEnh_1785,Enh_chmm_15800	SMARCE1,KRT24,RP11-458J1.1		1	RARA,TOP2A	185094
chr18	12838767	rs17657058	0.401465	PTPN2	45567	Enh_chmm_17480			2	SPIRE1,PIGN	23526773
chr22	30581722	rs5753037	0.392958	HORMAD2	8660	Enh_chmm_27980	SEC14L3,THOC5,CABP7,ZMAT5,ASCC2,MTMR3,LIF,UQCR10,NIPSNAP1,HORMAD2-AS1,RP3-394A18.1,RP1-102K2.9		1
											1.25302e+07

### Sheet: Interacting genes 
Interacting genes	Overlapped with chomHMM active states	overlapped with iTreg Ses	Expressed in Treg	Associated diseases
IKZF1	active	overlapped	Expressed	Inflammatory bowel Disease,Crohn's Disease,Systemic lupus erythematosus
GRB10	active		Expressed	Systemic sclerosis
CHD4	active		Expressed	Dermatomyositis
CLEC2D	active	overlapped	Expressed
BORCS5	active	overlapped		Inflammatory bowel Disease
IL15RA	active		Expressed	Inflammatory bowel Disease,Rheumatoid arthritis
IL2RA	active	overlapped	Expressed	Alopecia areata,Rheumatoid arthritis,Vitiligo,Inflammatory bowel Disease,Multiple sclerosis,Crohn's Disease,insulin-dependent diabetes mellitus,type 1 diabetes,Systemic sclerosis,Leprosy,Autoimmune lymphoproliferative syndrome,Atopic dermatitis,Psoriasis,Systemic lupus erythematosus,Ankylosing spondylitis,Ulcerative colitis,Myasthenia gravis,Primary sclerosing cholangitis,Celiac disease,Graves' d…
SFMBT2	active		Expressed
RARA	active	overlapped	Expressed	Multiple sclerosis
TOP2A	active		Expressed
DPY19L2P3
DDC				Parkinson's disease,Vitiligo,Autoimmune polyendocrine syndrome,insulin-dependent diabetes mellitus,type 1 diabetes
CNOT4	active		Expressed
RBM17	active	overlapped	Expressed	Vitiligo
PFKFB3	active	overlapped	Expressed	Celiac disease
LINC02649	active
PPA1	active		Expressed
BORCS7	active			Parkinson's disease
BORCS7-ASMT	active
HECTD2	active
HECTD2-AS1	active
TLK1	active		Expressed
NBEAL1	active		Expressed
CD28	active	overlapped	Expressed	Rheumatoid arthritis,Celiac disease,Graves' disease,Leprosy,insulin-dependent diabetes mellitus,type 1 diabetes,Inflammatory bowel Disease,Alopecia areata,Atopic dermatitis,Systemic sclerosis,Systemic lupus erythematosus,Multiple sclerosis,Crohn's Disease,Primary biliary cirrhosis,Primary sclerosing cholangitis,Ulcerative colitis,Autoimmune thrombocytopenic purpura,Psoriasis,Behcet's Disease
RASGRP1	active	overlapped	Expressed	Systemic lupus erythematosus,Rheumatoid arthritis,Inflammatory bowel Disease,insulin-dependent diabetes mellitus,type 1 diabetes
CHP1	active		Expressed	Inflammatory bowel Disease
CCPG1	active		Expressed
DNAAF4-CCPG1	active
ZNF592	active	overlapped	Expressed
SPIRE1	active		Expressed
PIGN	active		Expressed
CCR3	active		Expressed	Celiac disease,Atopic dermatitis,Rheumatoid arthritis,Narcolepsy
TIPARP	active		Expressed
KLHL24	active		Expressed
CD69	active		Expressed	insulin-dependent diabetes mellitus,type 1 diabetes,Multiple sclerosis,Sarcoidosis,Systemic sclerosis,Crohn's Disease,Hashimoto's thyroiditis,Vitiligo,Rheumatoid arthritis,Psoriasis
CLEC2A	active
KIAA2012	active
ICOS	active		Expressed	Alopecia areata,Celiac disease,Rheumatoid arthritis,Inflammatory bowel Disease,Crohn's Disease,Ulcerative colitis,Dermatomyositis,Systemic lupus erythematosus,insulin-dependent diabetes mellitus,type 1 diabetes,Psoriasis,Primary biliary cirrhosis,Hashimoto's thyroiditis,Multiple sclerosis,Sarcoidosis,Autoimmune thrombocytopenic purpura
ABI2	active		Expressed
IQCA1	active
YBX3	active		Expressed
MLH1	active		Expressed	Inflammatory bowel Disease
LRRFIP2	active		Expressed
CCR2	active		Expressed	Rheumatoid arthritis,Celiac disease,Multiple sclerosis,Crohn's Disease,Sarcoidosis,Systemic sclerosis,Psoriasis,Systemic lupus erythematosus,Inflammatory bowel Disease,Primary biliary cirrhosis
BACH2	active	overlapped	Expressed	Vitiligo,Inflammatory bowel Disease,Multiple sclerosis,Celiac disease,Crohn's Disease,Systemic lupus erythematosus,insulin-dependent diabetes mellitus,type 1 diabetes,Graves' disease,Rheumatoid arthritis
AFG1L	active
SPEF2	active	overlapped	Expressed	Multiple sclerosis
RMI2	active	overlapped	Expressed	Inflammatory bowel Disease
ZNF292	active		Expressed
ANKRD6	active		Expressed
LYRM2	active		Expressed

### Sheet: Genes overlap chromHMM states
Chr	Pos	SNPid	Nearest Loci	Located within	Interacting regions	1_TssA	2_TssAFlnk	3_TxFlnk	4_Tx	5_TxWk	6_EnhG	7_Enh	8_ZNF/Rpts	9_Het	10_TssBiv	11_BivFlnk	12_EnhBiv	13_ReprPC	14_ReprPCWk	15_Quies	Active in Treg (based on chromHMM data)	Overlapped with Treg super-enhancers
chr2	204700689	rs12990970	CTLA4	TssAFlnk_chmm_21926	chr2:171985051-171987051					Overlapped		Overlapped									active
					chr2:204075784-204077784					Overlapped											active
					chr2:204571984-204573984	Overlapped															active	overlapped
					chr2:204620500-204622500					Overlapped			Overlapped								active	overlapped
					chr2:204627300-204629300					Overlapped		Overlapped									active	overlapped
					chr2:204642846-204644846					Overlapped											active	overlapped
					chr2:204668573-204670573					Overlapped		Overlapped									active	overlapped
					chr2:204695204-204697204		Overlapped			Overlapped		Overlapped									active	overlapped
					chr2:204712995-204714995															Overlapped		overlapped
					chr2:204721965-204723965		Overlapped					Overlapped									active	overlapped
					chr2:204888568-204890568					Overlapped											active
					chr2:204935149-204937149															Overlapped
	204732714	rs231775		TssAFlnk_chmm_21934	chr2:203055175-203057175														Overlapped
					chr2:204726888-204728888		Overlapped					Overlapped									active	overlapped
					chr2:204803840-204805840	Overlapped	Overlapped	Overlapped													active
	204738919	rs3087243		EnhG_chmm_6792	chr2:136818830-136820830															Overlapped
					chr2:204230254-204232254					Overlapped											active
					chr2:204970100-204972100															Overlapped
					chr2:237386634-237388634									Overlapped					Overlapped
chr3	46327588	rs11718385	CCR3	Enh_chmm_34046	chr3:46160760-46162760														Overlapped
					chr3:46322343-46324343					Overlapped		Overlapped									active
	46391390	rs6441972	CCR2	TssAFlnk_chmm_22951	chr3:46348992-46350992															Overlapped
	46401032	rs3138042		Enh_chmm_34055	chr3:37099274-37101274				Overlapped	Overlapped											active
					chr3:46327797-46329797					Overlapped											active
					chr3:46373870-46375870															Overlapped
					chr3:46397899-46399899					Overlapped											active
	46411661	rs2856758	CCR5	Enh_chmm_34058	chr3:43664132-43666132		Overlapped													Overlapped	active
					chr3:46295188-46297188															Overlapped
					chr3:46303967-46305967	Overlapped	Overlapped					Overlapped								Overlapped	active
						Overlapped	Overlapped					Overlapped								Overlapped	active
					chr3:46322322-46324322					Overlapped		Overlapped									active
										Overlapped		Overlapped									active
					chr3:156402627-156404627							Overlapped									active
												Overlapped									active
					chr3:183389065-183391065				Overlapped												active
									Overlapped												active
	46412259	rs1799988		TssAFlnk_chmm_22955	chr3:46295188-46297188															Overlapped
					chr3:46303967-46305967	Overlapped	Overlapped					Overlapped								Overlapped	active
						Overlapped	Overlapped					Overlapped								Overlapped	active
					chr3:46322322-46324322					Overlapped		Overlapped									active
										Overlapped		Overlapped									active
					chr3:156402627-156404627							Overlapped									active
												Overlapped									active
					chr3:183389065-183391065				Overlapped												active
									Overlapped												active
chr5	35852311	rs6890853	IL7R	TssAFlnk_chmm_25636	chr5:35708446-35710446															Overlapped
					chr5:35843642-35845642									Overlapped								overlapped
chr6	90948476	rs62408222	BACH2	Enh_chmm_42603	chr6:91064382-91066382														Overlapped
					chr6:91110350-91112350		Overlapped					Overlapped									active
	90983850	rs905671		Enh_chmm_42608,TEnh_3617	chr6:80677694-80679694									Overlapped						Overlapped
					chr6:87872654-87874654							Overlapped									active
					chr6:90308390-90310390															Overlapped
	90984035	rs943689			chr6:80677694-80679694									Overlapped						Overlapped
					chr6:90308390-90310390															Overlapped
	90995980	rs614120		TssAFlnk_chmm_28245,TEnh_3620	chr6:90810649-90812649															Overlapped		overlapped
					chr6:90869373-90871373					Overlapped											active	overlapped
					chr6:90993691-90995691		Overlapped					Overlapped									active	overlapped
					chr6:91004610-91006610	Overlapped	Overlapped	Overlapped													active	overlapped
					chr6:91156345-91158345															Overlapped		overlapped
					chr6:91206962-91208962															Overlapped
					chr6:108828158-108830158															Overlapped
chr7	50462418	rs10216316	IKZF1	EnhG_chmm_9215	chr7:50451624-50453624				Overlapped		Overlapped										active	overlapped
									Overlapped		Overlapped										active	overlapped
					chr7:50482742-50484742															Overlapped		overlapped
					chr7:50498370-50500370															Overlapped
					chr7:50832126-50834126														Overlapped	Overlapped
	50462498	rs10215297			chr7:50451624-50453624				Overlapped		Overlapped										active	overlapped
									Overlapped		Overlapped										active	overlapped
					chr7:50482742-50484742															Overlapped		overlapped
					chr7:50498370-50500370															Overlapped
					chr7:50832126-50834126														Overlapped	Overlapped
	50465206	rs55981617		EnhG_chmm_9216	chr7:17481890-17483890															Overlapped
					chr7:29735816-29737816															Overlapped
					chr7:35834053-35836053															Overlapped
					chr7:50452822-50454822				Overlapped		Overlapped										active	overlapped
									Overlapped		Overlapped										active	overlapped
					chr7:50468554-50470554				Overlapped		Overlapped										active	overlapped
									Overlapped		Overlapped										active	overlapped
					chr7:50592183-50594183														Overlapped
					chr7:135172354-135174354					Overlapped											active
										Overlapped											active
	50465654	rs12670555			chr7:29735816-29737816															Overlapped
					chr7:35834053-35836053															Overlapped
					chr7:50452822-50454822				Overlapped		Overlapped										active	overlapped
									Overlapped		Overlapped										active	overlapped
					chr7:50468554-50470554				Overlapped		Overlapped										active	overlapped
									Overlapped		Overlapped										active	overlapped
					chr7:50592183-50594183														Overlapped
					chr7:135172354-135174354					Overlapped											active
										Overlapped											active
chr10	6088743	rs12722508	IL2RA	TssAFlnk_chmm_84	chr10:6074235-6076235					Overlapped	Overlapped										active	overlapped
					chr10:6091182-6093182	Overlapped	Overlapped	Overlapped			Overlapped										active	overlapped
					chr10:6125134-6127134		Overlapped					Overlapped									active	overlapped
					chr10:6202456-6204456					Overlapped											active	overlapped
					chr10:23654927-23656927					Overlapped		Overlapped									active
					chr10:33283688-33285688															Overlapped
					chr10:93239176-93241176															Overlapped
	6094697	rs61839660		TssAFlnk_chmm_87	chr10:7226462-7228462					Overlapped		Overlapped									active
	6096667	rs12722496		TEnh_449	chr10:6098369-6100369			Overlapped													active	overlapped
					chr10:6106600-6108600					Overlapped		Overlapped									active	overlapped
					chr10:6106665-6108665					Overlapped		Overlapped									active	overlapped
					chr10:6124693-6126693		Overlapped					Overlapped									active	overlapped
					chr10:6148239-6150239				Overlapped												active	overlapped
					chr10:6209374-6211374					Overlapped		Overlapped									active	overlapped
					chr10:6362682-6364682															Overlapped
					chr10:71973629-71975629				Overlapped												active
					chr10:104614079-104616079		Overlapped			Overlapped											active
	6107534	rs11597367		Enh_chmm_177	chr10:6017823-6019823	Overlapped	Overlapped	Overlapped													active
					chr10:6095271-6097271		Overlapped	Overlapped			Overlapped										active	overlapped
					chr10:6096266-6098266			Overlapped			Overlapped										active	overlapped
					chr10:6101982-6103982	Overlapped		Overlapped													active	overlapped
					chr10:6112046-6114046		Overlapped					Overlapped									active	overlapped
					chr10:6115046-6117046							Overlapped									active	overlapped
					chr10:7232003-7234003					Overlapped		Overlapped									active
					chr10:7560897-7562897														Overlapped	Overlapped
chr12	9910720	rs3176793	CD69	TssA_chmm_1830	chr12:9911457-9913457	Overlapped															active
						Overlapped															active
					chr12:9911969-9913969	Overlapped	Overlapped														active
	9912182	rs2160086			chr12:9821247-9823247	Overlapped	Overlapped														active	overlapped
						Overlapped	Overlapped														active	overlapped
					chr12:9908743-9910743	Overlapped	Overlapped	Overlapped													active
						Overlapped	Overlapped	Overlapped													active
					chr12:9910333-9912333	Overlapped	Overlapped														active
						Overlapped	Overlapped														active
					chr12:9911457-9913457	Overlapped															active
						Overlapped															active
					chr12:10061621-10063621									Overlapped						Overlapped
	9912730	rs3176789			chr12:6810113-6812113											Overlapped		Overlapped			active
					chr12:9821247-9823247	Overlapped	Overlapped														active	overlapped
						Overlapped	Overlapped														active	overlapped
					chr12:9822897-9824897	Overlapped		Overlapped													active	overlapped
					chr12:9853984-9855984					Overlapped		Overlapped									active
					chr12:9888897-9890897					Overlapped		Overlapped									active
					chr12:9908743-9910743	Overlapped	Overlapped	Overlapped													active
						Overlapped	Overlapped	Overlapped													active
					chr12:9910333-9912333	Overlapped	Overlapped														active
						Overlapped	Overlapped														active
					chr12:9913060-9915060	Overlapped	Overlapped					Overlapped									active
					chr12:9932319-9934319														Overlapped
					chr12:9947529-9949529		Overlapped					Overlapped									active
					chr12:9948875-9950875		Overlapped					Overlapped									active
					chr12:10061621-10063621									Overlapped						Overlapped
	9916640	rs3136559		Enh_chmm_5307	chr12:9905593-9907593						Overlapped										active
					chr12:9931558-9933558														Overlapped
					chr12:10875072-10877072										Overlapped	Overlapped		Overlapped			active
	9925758	rs1029992		Enh_chmm_5309	chr12:6700408-6702408				Overlapped												active
									Overlapped												active
									Overlapped												active
									Overlapped												active
									Overlapped												active
					chr12:12542323-12544323					Overlapped											active
					chr12:47775359-47777359															Overlapped		overlapped
	9926064	rs1029991			chr12:6700408-6702408				Overlapped												active
									Overlapped												active
									Overlapped												active
									Overlapped												active
									Overlapped												active
					chr12:47775359-47777359															Overlapped		overlapped
	9926397	rs1029990		Enh_chmm_5309,TEnh_925	chr12:6700408-6702408				Overlapped												active
									Overlapped												active
									Overlapped												active
									Overlapped												active
									Overlapped												active
					chr12:9830137-9832137	Overlapped	Overlapped					Overlapped									active	overlapped
						Overlapped	Overlapped					Overlapped									active	overlapped
						Overlapped	Overlapped					Overlapped									active	overlapped
					chr12:10717171-10719171														Overlapped
					chr12:47775359-47777359															Overlapped		overlapped
	9926624	rs10844749		Enh_chmm_5309	chr12:6700408-6702408				Overlapped												active
									Overlapped												active
									Overlapped												active
									Overlapped												active
									Overlapped												active
					chr12:9830137-9832137	Overlapped	Overlapped					Overlapped									active	overlapped
						Overlapped	Overlapped					Overlapped									active	overlapped
						Overlapped	Overlapped					Overlapped									active	overlapped
					chr12:10717171-10719171														Overlapped
					chr12:47775359-47777359															Overlapped		overlapped
	9926784	rs1540356			chr12:6700408-6702408				Overlapped												active
									Overlapped												active
									Overlapped												active
									Overlapped												active
									Overlapped												active
					chr12:9830137-9832137	Overlapped	Overlapped					Overlapped									active	overlapped
						Overlapped	Overlapped					Overlapped									active	overlapped
						Overlapped	Overlapped					Overlapped									active	overlapped
					chr12:10717171-10719171														Overlapped
					chr12:47775359-47777359															Overlapped		overlapped
chr15	38903672	rs16967112	RASGRP1	Enh_chmm_11184,TEnh_1412	chr15:38832754-38834754						Overlapped	Overlapped									active	overlapped
											Overlapped	Overlapped									active	overlapped
					chr15:38959982-38961982							Overlapped									active	overlapped
												Overlapped									active	overlapped
					chr15:38968157-38970157					Overlapped											active	overlapped
										Overlapped											active	overlapped
					chr15:38984247-38986247					Overlapped		Overlapped									active	overlapped
										Overlapped		Overlapped									active	overlapped
					chr15:41560019-41562019				Overlapped	Overlapped											active
									Overlapped	Overlapped											active
					chr15:51969212-51971212														Overlapped
					chr15:55678217-55680217				Overlapped	Overlapped											active
									Overlapped	Overlapped											active
					chr15:85290315-85292315	Overlapped	Overlapped	Overlapped													active	overlapped
	38903884	rs56249992		Enh_chmm_11184	chr15:38832754-38834754						Overlapped	Overlapped									active	overlapped
											Overlapped	Overlapped									active	overlapped
					chr15:38959982-38961982							Overlapped									active	overlapped
												Overlapped									active	overlapped
					chr15:38968157-38970157					Overlapped											active	overlapped
										Overlapped											active	overlapped
					chr15:38984247-38986247					Overlapped		Overlapped									active	overlapped
										Overlapped		Overlapped									active	overlapped
					chr15:41560019-41562019				Overlapped	Overlapped											active
									Overlapped	Overlapped											active
					chr15:51969212-51971212														Overlapped
					chr15:55678217-55680217				Overlapped	Overlapped											active
									Overlapped	Overlapped											active
chr16	11188949	rs71136618	CLEC16A	Enh_chmm_13110	chr16:11324589-11326589					Overlapped		Overlapped									active	overlapped
					chr16:11338698-11340698					Overlapped											active	overlapped
					chr16:11394549-11396549															Overlapped		overlapped
chr17	38755665	rs11656173	SMARCE1	TEnh_1785,Enh_chmm_15800	chr17:38550811-38552811					Overlapped											active
chr18	12838767	rs17657058	PTPN2	Enh_chmm_17480	chr18:12532071-12534071															Overlapped
					chr18:59743942-59745942															Overlapped
chr22	30581722	rs5753037	HORMAD2	Enh_chmm_27980	chr22:30584642-30586642					Overlapped		Overlapped									active
