## Additional File 6 for "3DFAACTS-SNP: Using regulatory T cell-specific epigenomics data to uncover candidate mechanisms of Type-1 Diabetes (T1D) risk"

### Sheet: T1D 3DFACCT SNPs overlapped TFB
chromosome	position	rsid	Located regions	TF	HINT_score	Disease associaion GWAS/GeneHancer database	Other Details	Expression in CD4 cells
chr3	46391390	rs6441972	TssAFlnk_chmm_22951	MA0497.1.MEF2C	10.9904
chr6	90995980	rs614120	TssAFlnk_chmm_28245,TEnh_3620	MA0047.2.Foxa2	11.6174			Not expressed
chr10	6094697	rs61839660	TssAFlnk_chmm_87	MA0631.1.Six3	9.76219	Fasting gulcose- GWAS		expressed low specificity
chr10	6088743	rs12722508	TssAFlnk_chmm_84	MA0741.1.KLF16	11.3709	Haematological parameters- GWAS		expressed low specificit
chr12	9926064	rs1029991	Enh_chmm_5309	MA0625.1.NFATC3	11.9412	Crohn's and sclerosing cholangitis- GWAS
chr12	9926064			MA0152.1.NFATC2	12.3415	Allergy - GWAS		Yes- widely
chr12	9926064			MA0095.2.YY1	11.0201		Known enhancer looping factor
chr12	9912730	rs3176789	TssA_chmm_1830	MA0050.2.IRF1	8.01706	Multiple AIs- GWAS and GeneHancer (T1D geneHancer)
chr12	9912730			MA0497.1.MEF2C	12.2682			Very low UD- high in B cells
chr12	9912730			MA1125.1.ZNF384	15.6679
chr12	9912730			MA1125.1.ZNF384	12.7835
chr16	11188949	rs71136618	Enh_chmm_13110	MA1125.1.ZNF384	13.4867	Associated various AI- binding site in the enhancer genehancer	Interacts with NFATC2- GPS-Prot	Yes- but widely expressed
chr16	11188949			MA1125.1.ZNF384	13.6568

### Sheet: GWAS4D variants summary
chr	pos	ref	alt	AnnoType	Consequence	GeneID	FeatureID	GeneName	SegwayFeature	ID
3	46391390	A	G	RegulatoryFeature	REGULATORY	NA	ENSR00000151848	NA	L1	rs6441972
3	46391390	A	G	Intergenic	UPSTREAM	ENSG00000121807	ENST00000292301	CCR2	L1	rs6441972
6	90995980	C	G	RegulatoryFeature	REGULATORY	NA	ENSR00000199996	NA	GM0	rs614120
6	90995980	C	G	Transcript	INTRONIC	ENSG00000112182	ENST00000257749	BACH2	GM0	rs614120
10	6094697	C	T	RegulatoryFeature	REGULATORY	NA	ENSR00000352617	NA	TF0	rs61839660
10	6094697	C	T	Transcript	INTRONIC	ENSG00000134460	ENST00000379959	IL2RA	TF0	rs61839660
10	6088743	A	T	Transcript	INTRONIC	ENSG00000134460	ENST00000379959	IL2RA	R1	rs12722508
12	9926064	T	A	Intergenic	INTERGENIC	NA	NA	NA	R4	rs1029991
12	9912730	C	T	Transcript	INTRONIC	ENSG00000110848	ENST00000228434	CD69	E/GM	rs3176789

### Sheet: GWAS4D Top possible factors alt
ID	Motif	Start	End	Binding Affinity Change	Factor	Relative Position	Genotype	Allele Orientation	Strand	Variant Affinity Effect
rs6441972	MEF2C_HM02360.png	46391381	46391393	-4.055929 -> -3.0	MEF2C	10	A/G	Probably decrease binding	-	2.87
rs614120	FOXA2_HM08404.png	90995965	90995984	-3.659751 -> -3.0	FOXA2	16	C/G	Probably decrease binding	-	1.93
rs614120	FOXA2_HM05458.png	90995972	90995983	-3.001026 -> -3.0	FOXA2	9	C/G	Probably decrease binding	+	1
rs61839660	SIX3_HM07881.png	6094691	6094700	-5.594016 -> -3.112655	SIX3	7	C/T	Probably decrease binding	+	11.96
rs61839660	SIX3_HM10531.png	6094686	6094702	-4.118464 -> -3.0	SIX3	12	C/T	Probably decrease binding	-	3.06
rs12722508	KLF16_HM03768.png	6088733	6088743	-3.796625 -> -3.0	KLF16	11	A/T	Probably decrease binding	+	2.22
rs12722508	KLF16_HM09025.png	6088734	6088743	-3.647031 -> -3.795113	KLF16	10	A/T	Probably increase binding	+	1.16
rs1029991	YY1_HM03157.png	9926059	9926067	-3.0 -> -4.070535	YY1	6	T/A	Probably increase binding	+	2.92
rs1029991	NFATC3_HM08828.png	9926057	9926070	-3.955533 -> -3.0	NFATC3	8	T/A	Probably decrease binding	-	2.6
rs1029991	NFATC2_HM08825.png	9926052	9926065	-4.348645 -> -3.511982	NFATC2	13	T/A	Probably decrease binding	+	2.31
rs1029991	NFATC2_HM08826.png	9926050	9926067	-3.070295 -> -3.0	NFATC2	15	T/A	Probably decrease binding	-	1.07
rs3176789	ZNF384_HM06481.png	9912723	9912734	-3.0 -> -3.527399	ZNF384	8	C/T	Probably increase binding	-	1.69
rs3176789	MEF2C_HM02360.png	9912719	9912731	-5.881692 -> -5.415054	MEF2C	12	C/T	Probably decrease binding	-	1.59
rs3176789	ZNF384_HM03186.png	9912722	9912730	-3.249595 -> -3.0	ZNF384	9	C/T	Probably decrease binding	-	1.28
rs3176789	MEF2C_HM10342.png	9912721	9912732	-3.0 -> -3.158184	MEF2C	10	C/T	Probably increase binding	+	1.17
