## Additional File 7 for "3DFAACTS-SNP: Using regulatory T cell-specific epigenomics data to uncover candidate mechanisms of Type-1 Diabetes (T1D) risk"

### Sheet: MS (IMSGC 2019)
chr	pos	rsid	NearestLoci	GTEx egenes	Tregs eGenes	Located within	Interacting genes	Interacting regions
chr1	160634588	rs6427540	CD48	RP11-404F10.2,SETP9	NA	Enh_chmm_23899	DCAF8,CD84	chr1:160241717-160243717
								chr1:160539616-160541616
								chr1:160639283-160641283
								chr1:160639326-160641326
								chr1:160640725-160642725
								chr1:182183663-182185663
								chr1:234686726-234688726
chr5	55444683	rs7731626	ANKRD55	IL6ST,ANKRD55	IL6ST	Enh_chmm_38932,Enh_31501	IL6ST,GPBP1	chr5:40567363-40569363
								chr5:55288555-55290555
								chr5:56479192-56481192
chr6	159465977	rs1738074	TAGAP	RSPH3,TAGAP,RP1-111C20.4	NA	TssA_chmm_15328	UTRN,GTF2H5,TAGAP,SLC22A1	chr6:14436362-14438362
								chr6:145119042-145121042
								chr6:158616324-158618324
								chr6:159461535-159463535
								chr6:159461966-159463966
								chr6:159467788-159469788
								chr6:160544002-160546002
chr7	37382465	rs60600003	ELMO1	ELMO1		TssAFlnk_chmm_29453	ICA1,HERPUD2,SEPTIN7,ELMO1,DOCK4	chr7:8260178-8262178
								chr7:24814013-24816013
								chr7:27773324-27775324
								chr7:35729046-35731046
								chr7:35842027-35844027
								chr7:37375149-37377149
								chr7:37391210-37393210
								chr7:111413523-111415523
chr10	8098719	rs1399180	GATA3	NA		TssA_chmm_59	GATA3,GATA3-AS1	chr10:8072959-8074959
								chr10:8095059-8097059
								chr10:8097409-8099409
								chr10:8098183-8100183
								chr10:8177051-8179051
								chr10:8232286-8234286
								chr10:8381604-8383604
								chr10:8534006-8536006
								chr10:9285500-9287500
chr11	95421830	rs56095240	FAM76B	CCDC82,CEP57		Enh_chmm_4246	TMEM9B,PACS1,SESN3,MAML2	chr11:8979557-8981557
								chr11:65949123-65951123
								chr11:94898399-94900399
								chr11:94955131-94957131
								chr11:95092828-95094828
								chr11:95234092-95236092
								chr11:95425746-95427746
								chr11:95428728-95430728
								chr11:95430809-95432809
								chr11:95789109-95791109
chr13	50811220	rs9591325	ST13P4	EBPL,PHF11		TssA_chmm_2928,TEnh_1140	DLEU1	chr13:50762658-50764658
								chr13:51113784-51115784
								chr13:51115098-51117098
chr16	79350204	rs17724508	WWOX	NA		Enh_chmm_14295	WWOX	chr16:79106543-79108543
								chr16:79412644-79414644
chr20	42579051	rs4812772	TOX2			TssAFlnk_chmm_18262	ITCH,TOX2,LAMA5	chr20:32995327-32997327
								chr20:42569673-42571673
								chr20:44378846-44380846
								chr20:60939376-60941376

### Sheet: 5ID (Ellinghaus et al 2016)
chr	pos	rsid	diseases	NearestLoci	GTEx egenes	Tregs eGenes	Located within	Interacting genes	Interacting regions
chr2	102975336	rs12987977	PS_AS_CD_UC	IL1RL1	IL1RL1,IL18R1,IL18RAP,SLC9A4,FAM183DP,AC007278.3,AC007278.2	IL18R1	TssA_chmm_11025	MRPL30,IL1RL2	chr2:99825795-99827795
									chr2:102847278-102849278
									chr2:103027482-103029482
chr5	158764478	rs4921482	PS_CD	LOC285626	AC008697.1	NA	Enh_chmm_40509	EBF1	chr5:158442136-158444136
									chr5:158822274-158824274
chr10	6094697	rs61839660	PS_AS_CD_UC_PSC	IL2RA	NA		TssAFlnk_chmm_87	SFMBT2	chr10:7226462-7228462
chr11	128194450	rs7933433	PS_AS	ETS1			TssAFlnk_chmm_3205,TEnh_860	ETS1,FLI1	chr11:74382744-74384744
									chr11:128096235-128098235
									chr11:128162071-128164071
									chr11:128166459-128168459
									chr11:128192760-128194760
									chr11:128193489-128195489
									chr11:128205228-128207228
									chr11:128362735-128364735
									chr11:128397127-128399127
									chr11:128598741-128600741
	128346793	rs11221322	AS				EnhG_chmm_1002,TEnh_870	ATM,FLI1	chr11:108168423-108170423
									chr11:128580421-128582421
chr15	67442596	rs17293632	CD_UC	SMAD3	PIAS1,AAGAB,SMAD3		Enh_chmm_11980,Enh_13427	AAGAB	chr15:67521176-67523176

### Sheet: 4AI (Marquez et al 2018)
chr	pos	rsid	diseases	NearestLoci	GTEx egenes	Tregs eGenes	Located within	Interacting genes	Interacting regions
chr2	204738919	rs3087243	RA T1D	CTLA4	CTLA4	NA	EnhG_chmm_6792	ABI2,IQCA1	chr2:136818830-136820830
									chr2:204230254-204232254
									chr2:204970100-204972100
									chr2:237386634-237388634
chr7	37382465	rs60600003	CeD SSc	ELMO1	ELMO1		TssAFlnk_chmm_29453	ICA1,HERPUD2,SEPTIN7,ELMO1,DOCK4	chr7:8260178-8262178
									chr7:24814013-24816013
									chr7:27773324-27775324
									chr7:35729046-35731046
									chr7:35842027-35844027
									chr7:37375149-37377149
									chr7:37391210-37393210
									chr7:111413523-111415523
chr10	6390450	rs947474	CeD RA T1D	LINC02649	NA		TEnh_465,Enh_chmm_209	PFKFB3	chr10:6185089-6187089
									chr10:6293832-6295832
									chr10:8814061-8816061
									chr10:75495959-75497959
